# Regulation of heme utilization and homeostasis in *Candida albicans*

**DOI:** 10.1101/2022.06.22.497059

**Authors:** Natalie Andrawes, Ziva Weissman, Mariel Pinsky, Shilat Moshe, Judith Berman, Daniel Kornitzer

## Abstract

Heme (iron-protoporphyrin IX) is an essential but potentially toxic cellular cofactor. While most organisms are heme prototrophs, many microorganisms can utilize environmental heme as iron source. The pathogenic yeast *Candida albicans* can utilize host heme in the iron-poor host environment, using an extracellular cascade of soluble anchored hemophores, and plasma membrane ferric reductase-like proteins. To gain additional insight into the *C. albicans* heme uptake pathway, we performed an unbiased genetic selection for mutants resistant to the toxic heme analog Ga^3+^-protoporphyrin IX at neutral pH, and a secondary screen for inability to utilize heme as iron source. Among the mutants isolated were the genes of the pH-responsive RIM pathway, and a zinc finger transcription factor, *HUF1*. In the presence of hemin in the medium, *HUF1* is induced, the Huf1 protein is stabilized and Huf1-GFP localizes to the nucleus. In the *huf1* mutant, cytoplasmic heme levels are elevated, while influx of extracellular heme is lower. Gene expression analysis indicated that in the presence of extracellular hemin, Huf1 activates the heme oxygenase *HMX1,* which breaks down excess cytoplasmic heme, while at the same time it also activates all the known heme uptake genes. These results indicate that Huf1 is a heme-responsive transcription factor that plays a role both in cytoplasmic heme homeostasis and in utilization of extracellular heme. The induction of heme uptake genes by Huf1 under iron satiety indicates that preferential utilization of host heme can be a dietary strategy in a heme prototroph.
