## Supplemental Table 4 for "Regulation of heme utilization and homeostasis in *Candida albicans*"

### Sheet: YPD HUF1 vs huf1-
Analysis Type:	PANTHER Overrepresentation Test (Released 20220202)
Annotation Version and Release Date:	GO Ontology database DOI: 10.5281/zenodo.6399963 Released 2022-03-22
Analyzed List:	YPD WT vs MUT up 2x.txt (Candida albicans)
Reference List:	Detected genes.txt (Candida albicans)
Test Type:	FISHER
Correction:	FDR
GO biological process complete	Detected genes.txt - REFLIST (5921)	YPD WT vs MUT up 2x.txt (49)	YPD WT vs MUT up 2x.txt (expected)	YPD WT vs MUT up 2x.txt (over/under)	YPD WT vs MUT up 2x.txt (fold Enrichment)	YPD WT vs MUT up 2x.txt (raw P-value)	YPD WT vs MUT up 2x.txt (FDR)
cellular iron ion homeostasis (GO:0006879)	68	6	0.56	+	10.66	2.71e-05	0.0257
iron ion homeostasis (GO:0055072)	70	6	0.58	+	10.36	3.16e-05	0.0257
cellular transition metal ion homeostasis (GO:0046916)	101	7	0.84	+	8.37	2.4e-05	0.0341
transition metal ion homeostasis (GO:0055076)	103	7	0.85	+	8.21	2.7e-05	0.0308
cellular metal ion homeostasis (GO:0006875)	133	8	1.1	+	7.27	1.58e-05	0.045
metal ion homeostasis (GO:0055065)	138	8	1.14	+	7.01	2.04e-05	0.0387
cellular cation homeostasis (GO:0030003)	165	8	1.37	+	5.86	6.91e-05	0.0438
inorganic ion homeostasis (GO:0098771)	167	8	1.38	+	5.79	7.5e-05	0.0427
cation homeostasis (GO:0055080)	170	8	1.41	+	5.69	8.46e-05	0.0438
cellular ion homeostasis (GO:0006873)	173	8	1.43	+	5.59	9.51e-05	0.0387
ion homeostasis (GO:0050801)	179	8	1.48	+	5.4	0.00012	0.0401
cellular chemical homeostasis (GO:0055082)	192	8	1.59	+	5.03	0.000191	0.0453
endonucleolytic cleavage to generate mature 5'-end of SSU-rRNA from (SSU-rRNA, 5.8S rRNA, LSU-rRNA) (GO:0000472)	413	12	3.42	+	3.51	0.000119	0.0422
rRNA 5'-end processing (GO:0000967)	415	12	3.43	+	3.49	0.000124	0.0372
ncRNA 5'-end processing (GO:0034471)	416	12	3.44	+	3.49	0.000127	0.0361
RNA 5'-end processing (GO:0000966)	417	12	3.45	+	3.48	0.00013	0.0352
endonucleolytic cleavage of tricistronic rRNA transcript (SSU-rRNA, 5.8S rRNA, LSU-rRNA) (GO:0000479)	467	13	3.86	+	3.36	8.85e-05	0.042
endonucleolytic cleavage involved in rRNA processing (GO:0000478)	467	13	3.86	+	3.36	8.85e-05	0.0388
RNA phosphodiester bond hydrolysis, endonucleolytic (GO:0090502)	471	13	3.9	+	3.34	9.64e-05	0.0366
cleavage involved in rRNA processing (GO:0000469)	482	13	3.99	+	3.26	0.000121	0.0384
RNA phosphodiester bond hydrolysis (GO:0090501)	497	13	4.11	+	3.16	0.000164	0.0425
catabolic process (GO:0009056)	1701	3	14.08	-	0.21	0.000174	0.0432
cellular component organization (GO:0016043)	1782	2	14.75	-	0.14	1.11e-05	0.0634
organelle organization (GO:0006996)	1406	1	11.64	-	0.09	5.5e-05	0.0392

### Sheet: +He HUF1 vs huf1-
Analysis Type:	PANTHER Overrepresentation Test (Released 20220202)
Annotation Version and Release Date:	GO Ontology database DOI: 10.5281/zenodo.6399963 Released 2022-03-22
Analyzed List:	Hemin WT vs MUT up 2X.txt (Candida albicans)
Reference List:	Detected genes.txt (Candida albicans)
Test Type:	FISHER
Correction:	FDR
GO biological process complete	Detected genes.txt - REFLIST (5921)	Hemin WT vs MUT up 2X.txt (31)	Hemin WT vs MUT up 2X.txt (expected)	Hemin WT vs MUT up 2X.txt (over/under)	Hemin WT vs MUT up 2X.txt (fold Enrichment)	Hemin WT vs MUT up 2X.txt (raw P-value)	Hemin WT vs MUT up 2X.txt (FDR)
cellular iron ion homeostasis (GO:0006879)	68	6	0.36	+	16.85	1.73e-06	0.000986
iron ion homeostasis (GO:0055072)	70	6	0.37	+	16.37	2.03e-06	0.000963
cellular transition metal ion homeostasis (GO:0046916)	101	7	0.53	+	13.24	9.79e-07	0.000796
transition metal ion homeostasis (GO:0055076)	103	7	0.54	+	12.98	1.11e-06	0.00079
cellular metal ion homeostasis (GO:0006875)	133	8	0.7	+	11.49	4.05e-07	0.000577
metal ion homeostasis (GO:0055065)	138	8	0.72	+	11.07	5.29e-07	0.000503
inorganic ion homeostasis (GO:0098771)	167	9	0.87	+	10.29	1.62e-07	0.000924
cellular ion homeostasis (GO:0006873)	173	9	0.91	+	9.94	2.16e-07	0.000616
ion homeostasis (GO:0050801)	179	9	0.94	+	9.6	2.86e-07	0.000543
cellular cation homeostasis (GO:0030003)	165	8	0.86	+	9.26	1.93e-06	0.001
cation homeostasis (GO:0055080)	170	8	0.89	+	8.99	2.39e-06	0.00105
cellular chemical homeostasis (GO:0055082)	192	9	1.01	+	8.95	5.05e-07	0.000576
chemical homeostasis (GO:0048878)	222	9	1.16	+	7.74	1.63e-06	0.00103
cellular homeostasis (GO:0019725)	380	10	1.99	+	5.03	1.66e-05	0.00675
homeostatic process (GO:0042592)	409	10	2.14	+	4.67	3.1e-05	0.0118

### Sheet: HUF1 +He vs YPD
Analysis Type:	PANTHER Overrepresentation Test (Released 20220202)
Annotation Version and Release Date:	GO Ontology database DOI: 10.5281/zenodo.6399963 Released 2022-03-22
Analyzed List:	WT Hemin vs YPD up 2X.txt (Candida albicans)
Reference List:	Detected genes.txt (Candida albicans)
Test Type:	FISHER
Correction:	FDR
GO biological process complete	Detected genes.txt - REFLIST (5921)	WT Hemin vs YPD up 2X.txt (142)	WT Hemin vs YPD up 2X.txt (expected)	WT Hemin vs YPD up 2X.txt (over/under)	WT Hemin vs YPD up 2X.txt (fold Enrichment)	WT Hemin vs YPD up 2X.txt (raw P-value)	WT Hemin vs YPD up 2X.txt (FDR)
cellular oxidant detoxification (GO:0098869)	10	4	0.24	+	16.68	0.000241	0.0236
response to host immune response (GO:0052572)	20	5	0.48	+	10.42	0.000239	0.0239
carbohydrate transport (GO:0008643)	571	51	13.69	+	3.72	9.23e-17	5.26e-13
organic substance transport (GO:0071702)	1474	58	35.35	+	1.64	5.03e-05	0.00562
cellular process (GO:0009987)	4668	86	111.95	-	0.77	1.3e-06	0.000284
metabolic process (GO:0008152)	4096	74	98.23	-	0.75	3.1e-05	0.00384
cellular metabolic process (GO:0044237)	3902	65	93.58	-	0.69	1.6e-06	0.000338
organic substance metabolic process (GO:0071704)	3629	60	87.03	-	0.69	7.29e-06	0.00107
primary metabolic process (GO:0044238)	3511	56	84.2	-	0.67	3.69e-06	0.000618
nitrogen compound metabolic process (GO:0006807)	3332	53	79.91	-	0.66	1.05e-05	0.00145
macromolecule metabolic process (GO:0043170)	3064	48	73.48	-	0.65	2.67e-05	0.00353
cellular macromolecule metabolic process (GO:0044260)	2319	32	55.62	-	0.58	3.73e-05	0.00452
cellular component organization (GO:0016043)	1782	24	42.74	-	0.56	0.000538	0.0458
cellular protein metabolic process (GO:0044267)	1996	25	47.87	-	0.52	2.95e-05	0.00382
regulation of biological process (GO:0050789)	1696	20	40.67	-	0.49	6.62e-05	0.00726
cellular component organization or biogenesis (GO:0071840)	2352	27	56.41	-	0.48	2.04e-07	6.82e-05
organelle organization (GO:0006996)	1406	14	33.72	-	0.42	4.88e-05	0.00556
regulation of cellular process (GO:0050794)	1576	15	37.8	-	0.4	4.33e-06	0.000685
macromolecule localization (GO:0033036)	986	9	23.65	-	0.38	0.000503	0.0434
regulation of nitrogen compound metabolic process (GO:0051171)	926	8	22.21	-	0.36	0.00055	0.0461
regulation of cellular metabolic process (GO:0031323)	980	8	23.5	-	0.34	0.000191	0.0194
cellular localization (GO:0051641)	1364	11	32.71	-	0.34	3.49e-06	0.000603
cellular aromatic compound metabolic process (GO:0006725)	1766	14	42.35	-	0.33	2.09e-08	9.94e-06
biosynthetic process (GO:0009058)	1694	13	40.63	-	0.32	3.91e-08	1.59e-05
regulation of metabolic process (GO:0019222)	1062	8	25.47	-	0.31	3.01e-05	0.00382
heterocycle metabolic process (GO:0046483)	1770	13	42.45	-	0.31	6.08e-09	3.85e-06
regulation of primary metabolic process (GO:0080090)	955	7	22.9	-	0.31	9.75e-05	0.0105
organic cyclic compound metabolic process (GO:1901360)	1939	14	46.5	-	0.3	4.3e-10	6.12e-07
organic substance biosynthetic process (GO:1901576)	1671	12	40.07	-	0.3	1.16e-08	6.03e-06
establishment of localization in cell (GO:0051649)	1119	8	26.84	-	0.3	9.47e-06	0.00135
nucleobase-containing compound metabolic process (GO:0006139)	1692	12	40.58	-	0.3	7.25e-09	4.13e-06
regulation of macromolecule metabolic process (GO:0060255)	989	7	23.72	-	0.3	4.56e-05	0.0053
regulation of nucleobase-containing compound metabolic process (GO:0019219)	732	5	17.56	-	0.28	0.000599	0.0488
regulation of macromolecule biosynthetic process (GO:0010556)	733	5	17.58	-	0.28	0.000602	0.0483
cellular nitrogen compound metabolic process (GO:0034641)	2221	15	53.26	-	0.28	1.42e-12	2.69e-09
regulation of gene expression (GO:0010468)	801	5	19.21	-	0.26	0.000136	0.0141
organonitrogen compound biosynthetic process (GO:1901566)	1124	7	26.96	-	0.26	1.95e-06	0.000396
cellular component biogenesis (GO:0044085)	1458	9	34.97	-	0.26	2.43e-08	1.06e-05
negative regulation of biological process (GO:0048519)	657	4	15.76	-	0.25	0.00056	0.0462
cellular biosynthetic process (GO:0044249)	1653	10	39.64	-	0.25	8.51e-10	8.08e-07
nucleic acid metabolic process (GO:0090304)	1524	9	36.55	-	0.25	3.95e-09	2.82e-06
intracellular transport (GO:0046907)	1090	6	26.14	-	0.23	1.24e-06	0.000283
macromolecule biosynthetic process (GO:0009059)	1216	6	29.16	-	0.21	5.88e-08	2.23e-05
maturation of SSU-rRNA from tricistronic rRNA transcript (SSU-rRNA, 5.8S rRNA, LSU-rRNA) (GO:0000462)	612	3	14.68	-	0.2	0.000347	0.0314
maturation of SSU-rRNA (GO:0030490)	620	3	14.87	-	0.2	0.000359	0.032
ribosomal small subunit biogenesis (GO:0042274)	635	3	15.23	-	0.2	0.000241	0.0233
cellular macromolecule biosynthetic process (GO:0034645)	868	4	20.82	-	0.19	5.27e-06	0.000791
RNA metabolic process (GO:0016070)	1263	5	30.29	-	0.17	3.32e-09	2.7e-06
aromatic compound biosynthetic process (GO:0019438)	531	2	12.73	-	0.16	0.000424	0.0372
rRNA processing (GO:0006364)	805	3	19.31	-	0.16	4.26e-06	0.000693
heterocycle biosynthetic process (GO:0018130)	547	2	13.12	-	0.15	0.000285	0.0271
ribosomal large subunit biogenesis (GO:0042273)	548	2	13.14	-	0.15	0.000287	0.0268
rRNA metabolic process (GO:0016072)	832	3	19.95	-	0.15	2.88e-06	0.000529
ncRNA processing (GO:0034470)	865	3	20.74	-	0.14	1.21e-06	0.000287
gene expression (GO:0010467)	1759	6	42.19	-	0.14	3.26e-14	9.28e-11
ribosome biogenesis (GO:0042254)	889	3	21.32	-	0.14	5.09e-07	0.000126
ribonucleoprotein complex biogenesis (GO:0022613)	923	3	22.14	-	0.14	3.36e-07	8.69e-05
ncRNA metabolic process (GO:0034660)	938	3	22.5	-	0.13	2.12e-07	6.03e-05
RNA processing (GO:0006396)	939	3	22.52	-	0.13	2.13e-07	5.77e-05
organic cyclic compound biosynthetic process (GO:1901362)	718	2	17.22	-	0.12	4.75e-06	0.000732
cellular amide metabolic process (GO:0043603)	741	2	17.77	-	0.11	3.16e-06	0.000562
cellular component assembly (GO:0022607)	751	2	18.01	-	0.11	2.02e-06	0.000384
cellular nitrogen compound biosynthetic process (GO:0044271)	1151	3	27.6	-	0.11	7.8e-10	8.88e-07
nucleobase-containing compound biosynthetic process (GO:0034654)	465	1	11.15	-	0.09	0.000311	0.0285
protein-containing complex assembly (GO:0065003)	490	1	11.75	-	0.09	0.000131	0.0138
protein-containing complex organization (GO:0043933)	564	1	13.53	-	0.07	2.54e-05	0.00344
amide biosynthetic process (GO:0043604)	672	1	16.12	-	0.06	1.99e-06	0.000392
peptide metabolic process (GO:0006518)	670	0	16.07	-	< 0.01	8.36e-08	2.98e-05
peptide biosynthetic process (GO:0043043)	637	0	15.28	-	< 0.01	2.1e-07	6.3e-05
translation (GO:0006412)	633	0	15.18	-	< 0.01	2.09e-07	6.62e-05
chromosome organization (GO:0051276)	427	0	10.24	-	< 0.01	4.26e-05	0.00506

### Sheet: huf1- +He vs YPD
Analysis Type:	PANTHER Overrepresentation Test (Released 20220202)
Annotation Version and Release Date:	GO Ontology database DOI: 10.5281/zenodo.6399963 Released 2022-03-22
Analyzed List:	mut Hemin vs YPD up 2X.txt (Candida albicans)
Reference List:	Detected genes.txt (Candida albicans)
Test Type:	FISHER
Correction:	FDR
GO biological process complete	Detected genes.txt - REFLIST (5921)	mut Hemin vs YPD up 2X.txt (125)	mut Hemin vs YPD up 2X.txt (expected)	mut Hemin vs YPD up 2X.txt (over/under)	mut Hemin vs YPD up 2X.txt (fold Enrichment)	mut Hemin vs YPD up 2X.txt (raw P-value)	mut Hemin vs YPD up 2X.txt (FDR)
carbohydrate transport (GO:0008643)	571	41	12.05	+	3.4	2.2e-12	6.26e-09
cellular process (GO:0009987)	4668	71	98.55	-	0.72	5.88e-08	2.58e-05
cellular metabolic process (GO:0044237)	3902	57	82.38	-	0.69	5.85e-06	0.00108
organic substance metabolic process (GO:0071704)	3629	51	76.61	-	0.67	6.66e-06	0.00119
nitrogen compound metabolic process (GO:0006807)	3332	44	70.34	-	0.63	3.99e-06	0.000812
primary metabolic process (GO:0044238)	3511	45	74.12	-	0.61	2.8e-07	9.98e-05
macromolecule metabolic process (GO:0043170)	3064	39	64.69	-	0.6	4.96e-06	0.000943
cellular macromolecule metabolic process (GO:0044260)	2319	23	48.96	-	0.47	9.92e-07	0.000257
cellular component organization (GO:0016043)	1782	16	37.62	-	0.43	1.04e-05	0.00179
cellular component organization or biogenesis (GO:0071840)	2352	21	49.65	-	0.42	4.95e-08	2.56e-05
cellular protein metabolic process (GO:0044267)	1996	17	42.14	-	0.4	6.54e-07	0.000186
cellular aromatic compound metabolic process (GO:0006725)	1766	13	37.28	-	0.35	4.35e-07	0.000146
heterocycle metabolic process (GO:0046483)	1770	13	37.37	-	0.35	4.37e-07	0.000138
organic cyclic compound metabolic process (GO:1901360)	1939	14	40.93	-	0.34	5.6e-08	2.66e-05
regulation of cellular metabolic process (GO:0031323)	980	7	20.69	-	0.34	0.000514	0.0458
regulation of metabolic process (GO:0019222)	1062	7	22.42	-	0.31	0.000117	0.0136
nucleic acid metabolic process (GO:0090304)	1524	10	32.17	-	0.31	1.1e-06	0.000272
nucleobase-containing compound metabolic process (GO:0006139)	1692	11	35.72	-	0.31	1.04e-07	3.96e-05
organelle organization (GO:0006996)	1406	9	29.68	-	0.3	2.88e-06	0.000607
cellular nitrogen compound metabolic process (GO:0034641)	2221	14	46.89	-	0.3	1.05e-10	2e-07
regulation of primary metabolic process (GO:0080090)	955	6	20.16	-	0.3	0.000174	0.0177
macromolecule modification (GO:0043412)	966	6	20.39	-	0.29	0.000176	0.0176
cellular component biogenesis (GO:0044085)	1458	9	30.78	-	0.29	7.84e-07	0.000213
regulation of macromolecule metabolic process (GO:0060255)	989	6	20.88	-	0.29	0.000121	0.0138
protein modification process (GO:0036211)	875	5	18.47	-	0.27	0.00026	0.0247
cellular protein modification process (GO:0006464)	875	5	18.47	-	0.27	0.00026	0.0243
organic substance biosynthetic process (GO:1901576)	1671	9	35.28	-	0.26	1.23e-08	9.99e-06
biosynthetic process (GO:0009058)	1694	9	35.76	-	0.25	7.51e-09	8.56e-06
rRNA processing (GO:0006364)	805	4	16.99	-	0.24	0.000164	0.0169
rRNA metabolic process (GO:0016072)	832	4	17.56	-	0.23	0.000111	0.0132
RNA metabolic process (GO:0016070)	1263	6	26.66	-	0.23	5.69e-07	0.000171
ncRNA processing (GO:0034470)	865	4	18.26	-	0.22	5.03e-05	0.00637
ribosome biogenesis (GO:0042254)	889	4	18.77	-	0.21	3.35e-05	0.00443
organonitrogen compound biosynthetic process (GO:1901566)	1124	5	23.73	-	0.21	2.03e-06	0.000444
intracellular protein transport (GO:0006886)	680	3	14.36	-	0.21	0.000476	0.0431
protein localization to organelle (GO:0033365)	690	3	14.57	-	0.21	0.000318	0.0292
ribonucleoprotein complex biogenesis (GO:0022613)	923	4	19.49	-	0.21	2.31e-05	0.0032
nitrogen compound transport (GO:0071705)	930	4	19.63	-	0.2	1.48e-05	0.0024
ncRNA metabolic process (GO:0034660)	938	4	19.8	-	0.2	1.49e-05	0.00236
RNA processing (GO:0006396)	939	4	19.82	-	0.2	1.49e-05	0.0023
cellular biosynthetic process (GO:0044249)	1653	7	34.9	-	0.2	4.15e-10	5.91e-07
protein transport (GO:0015031)	724	3	15.28	-	0.2	0.000223	0.0216
establishment of protein localization (GO:0045184)	738	3	15.58	-	0.19	0.000146	0.0157
macromolecule localization (GO:0033036)	986	4	20.82	-	0.19	4.25e-06	0.000835
cellular localization (GO:0051641)	1364	5	28.8	-	0.17	7.99e-09	7.59e-06
cellular protein localization (GO:0034613)	822	3	17.35	-	0.17	2.94e-05	0.00399
cellular macromolecule localization (GO:0070727)	833	3	17.59	-	0.17	1.9e-05	0.00285
protein localization (GO:0008104)	860	3	18.16	-	0.17	1.26e-05	0.00212
macromolecule biosynthetic process (GO:0009059)	1216	4	25.67	-	0.16	3.01e-08	1.91e-05
peptide metabolic process (GO:0006518)	670	2	14.14	-	0.14	7.8e-05	0.00946
amide biosynthetic process (GO:0043604)	672	2	14.19	-	0.14	7.78e-05	0.00963
gene expression (GO:0010467)	1759	5	37.13	-	0.13	8.4e-13	4.79e-09
organic cyclic compound biosynthetic process (GO:1901362)	718	2	15.16	-	0.13	3.41e-05	0.00441
intracellular transport (GO:0046907)	1090	3	23.01	-	0.13	9.81e-08	3.99e-05
establishment of localization in cell (GO:0051649)	1119	3	23.62	-	0.13	3.78e-08	2.15e-05
cellular nitrogen compound biosynthetic process (GO:0044271)	1151	3	24.3	-	0.12	2.36e-08	1.68e-05
cellular macromolecule biosynthetic process (GO:0034645)	868	2	18.32	-	0.11	1.75e-06	0.000399
ribosomal large subunit biogenesis (GO:0042273)	548	1	11.57	-	0.09	0.000196	0.0192
vacuolar transport (GO:0007034)	552	1	11.65	-	0.09	0.000122	0.0137
protein-containing complex organization (GO:0043933)	564	1	11.91	-	0.08	0.000126	0.0138
translation (GO:0006412)	633	1	13.36	-	0.07	2.25e-05	0.00329
peptide biosynthetic process (GO:0043043)	637	1	13.45	-	0.07	2.26e-05	0.00322
cellular component assembly (GO:0022607)	751	1	15.85	-	0.06	1.62e-06	0.000384
peptidyl-amino acid modification (GO:0018193)	377	0	7.96	-	< 0.01	0.000531	0.0465
chromosome organization (GO:0051276)	427	0	9.01	-	< 0.01	0.000147	0.0155

### Sheet: +He vs YPD, HUF1 ∩ huf1-
Analysis Type:	PANTHER Overrepresentation Test (Released 20220202)
Annotation Version and Release Date:	GO Ontology database DOI: 10.5281/zenodo.6399963 Released 2022-03-22
Analyzed List:	Intersect of HUF1 and huf1, hemin vs YPD, 2xUP (Candida albicans)
Reference List:	Detected genes.txt (Candida albicans)
Test Type:	FISHER
Correction:	FDR
GO biological process complete	Detected genes.txt - REFLIST (5921)	upload_1 (89)	upload_1 (expected)	upload_1 (over/under)	upload_1 (fold Enrichment)	upload_1 (raw P-value)	upload_1 (FDR)
cellular response to superoxide (GO:0071451)	7	3	0.11	+	28.51	0.000349	0.0538
cellular response to oxygen radical (GO:0071450)	7	3	0.11	+	28.51	0.000349	0.0524
removal of superoxide radicals (GO:0019430)	7	3	0.11	+	28.51	0.000349	0.051
response to oxygen radical (GO:0000305)	7	3	0.11	+	28.51	0.000349	0.0498
response to superoxide (GO:0000303)	7	3	0.11	+	28.51	0.000349	0.0486
carbohydrate transport (GO:0008643)	571	30	8.58	+	3.5	7.52e-10	2.14e-06
cellular process (GO:0009987)	4668	50	70.17	-	0.71	2.71e-06	0.00171
primary metabolic process (GO:0044238)	3511	35	52.77	-	0.66	0.000192	0.0354
cellular component organization or biogenesis (GO:0071840)	2352	17	35.35	-	0.48	4.38e-05	0.0125
cellular protein metabolic process (GO:0044267)	1996	14	30	-	0.47	0.000245	0.0399
cellular aromatic compound metabolic process (GO:0006725)	1766	9	26.55	-	0.34	1.74e-05	0.00661
organelle organization (GO:0006996)	1406	7	21.13	-	0.33	0.000204	0.0352
cellular component biogenesis (GO:0044085)	1458	7	21.92	-	0.32	8.81e-05	0.0186
organic substance biosynthetic process (GO:1901576)	1671	8	25.12	-	0.32	1.37e-05	0.00556
biosynthetic process (GO:0009058)	1694	8	25.46	-	0.31	1.33e-05	0.00582
organic cyclic compound metabolic process (GO:1901360)	1939	9	29.15	-	0.31	1.01e-06	0.00115
nucleic acid metabolic process (GO:0090304)	1524	7	22.91	-	0.31	3.74e-05	0.0118
heterocycle metabolic process (GO:0046483)	1770	8	26.61	-	0.3	3.3e-06	0.00171
nucleobase-containing compound metabolic process (GO:0006139)	1692	7	25.43	-	0.28	2.41e-06	0.00196
cellular biosynthetic process (GO:0044249)	1653	6	24.85	-	0.24	9.89e-07	0.00141
cellular nitrogen compound metabolic process (GO:0034641)	2221	8	33.38	-	0.24	2.54e-09	4.81e-06
organonitrogen compound biosynthetic process (GO:1901566)	1124	4	16.9	-	0.24	0.000162	0.0308
cellular localization (GO:0051641)	1364	4	20.5	-	0.2	2.87e-06	0.00164
intracellular transport (GO:0046907)	1090	3	16.38	-	0.18	4.05e-05	0.0121
establishment of localization in cell (GO:0051649)	1119	3	16.82	-	0.18	2.59e-05	0.00869
macromolecule biosynthetic process (GO:0009059)	1216	3	18.28	-	0.16	6.59e-06	0.00313
rRNA metabolic process (GO:0016072)	832	2	12.51	-	0.16	0.0003	0.0474
RNA metabolic process (GO:0016070)	1263	3	18.98	-	0.16	2.54e-06	0.00181
ncRNA processing (GO:0034470)	865	2	13	-	0.15	0.000196	0.0348
ribosome biogenesis (GO:0042254)	889	2	13.36	-	0.15	0.000127	0.0259
ribonucleoprotein complex biogenesis (GO:0022613)	923	2	13.87	-	0.14	8.23e-05	0.0195
ncRNA metabolic process (GO:0034660)	938	2	14.1	-	0.14	8.55e-05	0.0195
RNA processing (GO:0006396)	939	2	14.11	-	0.14	8.59e-05	0.0188
cellular nitrogen compound biosynthetic process (GO:0044271)	1151	2	17.3	-	0.12	2.06e-06	0.00196
gene expression (GO:0010467)	1759	3	26.44	-	0.11	4.31e-10	2.45e-06
cellular amide metabolic process (GO:0043603)	741	1	11.14	-	0.09	0.000233	0.0391
cellular component assembly (GO:0022607)	751	1	11.29	-	0.09	0.000144	0.0283
cellular macromolecule biosynthetic process (GO:0034645)	868	1	13.05	-	0.08	2.4e-05	0.00854
peptide metabolic process (GO:0006518)	670	0	10.07	-	< 0.01	5e-05	0.0136
peptide biosynthetic process (GO:0043043)	637	0	9.57	-	< 0.01	7.76e-05	0.0192
translation (GO:0006412)	633	0	9.51	-	< 0.01	7.73e-05	0.02
