## Supplemental Table 5 for "Regulation of heme utilization and homeostasis in *Candida albicans*"

### Sheet: YPD HUF1 vs huf1-
Analysis Type:	PANTHER Overrepresentation Test (Released 20220202)
Annotation Version and Release Date:	GO Ontology database DOI: 10.5281/zenodo.6399963 Released 2022-03-22
Analyzed List:	YPD WT vs mut dn 2X.txt (Candida albicans)
Reference List:	Detected genes.txt (Candida albicans)
Test Type:	FISHER
Correction:	FDR
GO biological process complete	Detected genes.txt - REFLIST (5921)	YPD WT vs mut dn 2X.txt (142)	YPD WT vs mut dn 2X.txt (expected)	YPD WT vs mut dn 2X.txt (over/under)	YPD WT vs mut dn 2X.txt (fold Enrichment)	YPD WT vs mut dn 2X.txt (raw P-value)	YPD WT vs mut dn 2X.txt (FDR)
energy reserve metabolic process (GO:0006112)	13	4	0.31	+	12.83	0.000541	0.039
ATP generation from ADP (GO:0006757)	18	5	0.43	+	11.58	0.000157	0.0154
glycolytic process (GO:0006096)	18	5	0.43	+	11.58	0.000157	0.0152
ADP metabolic process (GO:0046031)	19	5	0.46	+	10.97	0.000195	0.0185
purine ribonucleoside diphosphate metabolic process (GO:0009179)	20	5	0.48	+	10.42	0.000239	0.021
purine nucleoside diphosphate metabolic process (GO:0009135)	20	5	0.48	+	10.42	0.000239	0.0206
nucleoside diphosphate phosphorylation (GO:0006165)	20	5	0.48	+	10.42	0.000239	0.0203
nucleotide phosphorylation (GO:0046939)	23	5	0.55	+	9.06	0.000418	0.0326
nucleoside diphosphate metabolic process (GO:0009132)	28	6	0.67	+	8.94	0.000116	0.0123
carbohydrate catabolic process (GO:0016052)	61	13	1.46	+	8.89	1.13e-08	4.03e-06
ribonucleoside diphosphate metabolic process (GO:0009185)	24	5	0.58	+	8.69	0.000496	0.0372
response to toxic substance (GO:0009636)	70	8	1.68	+	4.77	0.000437	0.0336
cellular carbohydrate metabolic process (GO:0044262)	114	10	2.73	+	3.66	0.000605	0.0426
carbohydrate metabolic process (GO:0005975)	204	17	4.89	+	3.47	1.34e-05	0.00191
small molecule catabolic process (GO:0044282)	155	12	3.72	+	3.23	0.0005	0.037
cellular response to chemical stress (GO:0062197)	194	14	4.65	+	3.01	0.000334	0.0275
carbohydrate transport (GO:0008643)	571	35	13.69	+	2.56	2.65e-07	6.28e-05
proteolysis (GO:0006508)	893	39	21.42	+	1.82	0.000211	0.0197
organic substance catabolic process (GO:1901575)	1099	44	26.36	+	1.67	0.000448	0.034
catabolic process (GO:0009056)	1701	62	40.79	+	1.52	0.000234	0.0212
nitrogen compound metabolic process (GO:0006807)	3332	59	79.91	-	0.74	0.000584	0.0416
macromolecule metabolic process (GO:0043170)	3064	51	73.48	-	0.69	0.000235	0.0209
organic cyclic compound metabolic process (GO:1901360)	1939	24	46.5	-	0.52	3.74e-05	0.00473
cellular localization (GO:0051641)	1364	15	32.71	-	0.46	0.000234	0.0215
cellular aromatic compound metabolic process (GO:0006725)	1766	17	42.35	-	0.4	8.86e-07	0.000163
heterocycle metabolic process (GO:0046483)	1770	17	42.45	-	0.4	8.81e-07	0.000167
nucleobase-containing compound metabolic process (GO:0006139)	1692	16	40.58	-	0.39	1.64e-06	0.000291
regulation of metabolic process (GO:0019222)	1062	10	25.47	-	0.39	0.000324	0.0272
regulation of macromolecule metabolic process (GO:0060255)	989	9	23.72	-	0.38	0.000507	0.037
cellular nitrogen compound metabolic process (GO:0034641)	2221	20	53.26	-	0.38	1.7e-09	7.44e-07
organic substance biosynthetic process (GO:1901576)	1671	15	40.07	-	0.37	5.82e-07	0.000114
biosynthetic process (GO:0009058)	1694	15	40.63	-	0.37	3.78e-07	7.69e-05
cellular biosynthetic process (GO:0044249)	1653	14	39.64	-	0.35	2.93e-07	6.67e-05
macromolecule localization (GO:0033036)	986	8	23.65	-	0.34	0.000133	0.0135
protein modification process (GO:0036211)	875	7	20.98	-	0.33	0.000404	0.0329
cellular protein modification process (GO:0006464)	875	7	20.98	-	0.33	0.000404	0.0324
cellular component organization (GO:0016043)	1782	14	42.74	-	0.33	1.35e-08	4.28e-06
regulation of gene expression (GO:0010468)	801	6	19.21	-	0.31	0.000414	0.0327
macromolecule modification (GO:0043412)	966	7	23.17	-	0.3	6.57e-05	0.00734
intracellular transport (GO:0046907)	1090	7	26.14	-	0.27	4.34e-06	0.000688
organelle organization (GO:0006996)	1406	9	33.72	-	0.27	9.45e-08	2.69e-05
establishment of localization in cell (GO:0051649)	1119	7	26.84	-	0.26	2.91e-06	0.000474
cellular component organization or biogenesis (GO:0071840)	2352	14	56.41	-	0.25	4.28e-15	1.22e-11
cellular amide metabolic process (GO:0043603)	741	4	17.77	-	0.23	0.00013	0.0135
cellular component assembly (GO:0022607)	751	4	18.01	-	0.22	8.57e-05	0.00921
cellular nitrogen compound biosynthetic process (GO:0044271)	1151	5	27.6	-	0.18	5.36e-08	1.61e-05
nucleic acid metabolic process (GO:0090304)	1524	6	36.55	-	0.16	2.54e-11	2.89e-08
organonitrogen compound biosynthetic process (GO:1901566)	1124	4	26.96	-	0.15	1.15e-08	3.84e-06
RNA metabolic process (GO:0016070)	1263	4	30.29	-	0.13	3.9e-10	2.22e-07
peptide metabolic process (GO:0006518)	670	2	16.07	-	0.12	1.7e-05	0.00236
cellular component biogenesis (GO:0044085)	1458	4	34.97	-	0.11	2.23e-12	4.24e-09
gene expression (GO:0010467)	1759	3	42.19	-	0.07	2.23e-17	1.27e-13
macromolecule biosynthetic process (GO:0009059)	1216	2	29.16	-	0.07	1.54e-11	2.2e-08
amide biosynthetic process (GO:0043604)	672	1	16.12	-	0.06	1.99e-06	0.000334
cellular macromolecule biosynthetic process (GO:0034645)	868	1	20.82	-	0.05	8.21e-09	3.12e-06
peptide biosynthetic process (GO:0043043)	637	0	15.28	-	< 0.01	2.1e-07	5.21e-05
translation (GO:0006412)	633	0	15.18	-	< 0.01	2.09e-07	5.68e-05
RNA phosphodiester bond hydrolysis, endonucleolytic (GO:0090502)	471	0	11.3	-	< 0.01	1.85e-05	0.00239
RNA phosphodiester bond hydrolysis (GO:0090501)	497	0	11.92	-	< 0.01	7.49e-06	0.00112
maturation of SSU-rRNA (GO:0030490)	620	0	14.87	-	< 0.01	3.32e-07	7.27e-05
RNA processing (GO:0006396)	939	0	22.52	-	< 0.01	6.17e-11	5.03e-08
rRNA processing (GO:0006364)	805	0	19.31	-	< 0.01	1.92e-09	7.83e-07
rRNA metabolic process (GO:0016072)	832	0	19.95	-	< 0.01	1.2e-09	5.71e-07
rRNA 5'-end processing (GO:0000967)	415	0	9.95	-	< 0.01	6.55e-05	0.00762
RNA 5'-end processing (GO:0000966)	417	0	10	-	< 0.01	6.6e-05	0.00723
nucleic acid phosphodiester bond hydrolysis (GO:0090305)	516	0	12.37	-	< 0.01	4.83e-06	0.000744
ribosomal small subunit biogenesis (GO:0042274)	635	0	15.23	-	< 0.01	2.09e-07	5.42e-05
ribosomal large subunit biogenesis (GO:0042273)	548	0	13.14	-	< 0.01	1.99e-06	0.000344
ncRNA metabolic process (GO:0034660)	938	0	22.5	-	< 0.01	6.13e-11	5.82e-08
ribosome biogenesis (GO:0042254)	889	0	21.32	-	< 0.01	2.86e-10	1.81e-07
ribonucleoprotein complex biogenesis (GO:0022613)	923	0	22.14	-	< 0.01	1.04e-10	7.39e-08
ncRNA 5'-end processing (GO:0034471)	416	0	9.98	-	< 0.01	6.57e-05	0.00749
ncRNA processing (GO:0034470)	865	0	20.74	-	< 0.01	4.46e-10	2.31e-07
endonucleolytic cleavage in 5'-ETS of tricistronic rRNA transcript (SSU-rRNA, 5.8S rRNA, LSU-rRNA) (GO:0000480)	386	0	9.26	-	< 0.01	0.000157	0.0157
endonucleolytic cleavage of tricistronic rRNA transcript (SSU-rRNA, 5.8S rRNA, LSU-rRNA) (GO:0000479)	467	0	11.2	-	< 0.01	1.8e-05	0.00245
endonucleolytic cleavage involved in rRNA processing (GO:0000478)	467	0	11.2	-	< 0.01	1.8e-05	0.00239
endonucleolytic cleavage to generate mature 5'-end of SSU-rRNA from (SSU-rRNA, 5.8S rRNA, LSU-rRNA) (GO:0000472)	413	0	9.9	-	< 0.01	6.53e-05	0.00775
maturation of LSU-rRNA (GO:0000470)	434	0	10.41	-	< 0.01	4.3e-05	0.00521
cleavage involved in rRNA processing (GO:0000469)	482	0	11.56	-	< 0.01	1.16e-05	0.0017
maturation of LSU-rRNA from tricistronic rRNA transcript (SSU-rRNA, 5.8S rRNA, LSU-rRNA) (GO:0000463)	428	0	10.26	-	< 0.01	4.26e-05	0.00527
maturation of SSU-rRNA from tricistronic rRNA transcript (SSU-rRNA, 5.8S rRNA, LSU-rRNA) (GO:0000462)	612	0	14.68	-	< 0.01	3.33e-07	7.03e-05

### Sheet: +He HUF1 vs huf1-
Analysis Type:	PANTHER Overrepresentation Test (Released 20220202)
Annotation Version and Release Date:	GO Ontology database DOI: 10.5281/zenodo.6399963 Released 2022-03-22
Analyzed List:	Hemin WT vs mut dn 2X.txt (Candida albicans)
Reference List:	Detected genes.txt (Candida albicans)
Test Type:	FISHER
Correction:	FDR
GO biological process complete	Detected genes.txt - REFLIST (5921)	Hemin WT vs mut dn 2X.txt (55)	Hemin WT vs mut dn 2X.txt (expected)	Hemin WT vs mut dn 2X.txt (over/under)	Hemin WT vs mut dn 2X.txt (fold Enrichment)	Hemin WT vs mut dn 2X.txt (raw P-value)	Hemin WT vs mut dn 2X.txt (FDR)
response to toxic substance (GO:0009636)	70	7	0.65	+	10.77	5.53e-06	0.00787
cellular macromolecule metabolic process (GO:0044260)	2319	7	21.54	-	0.32	3.52e-05	0.0286
cellular nitrogen compound metabolic process (GO:0034641)	2221	6	20.63	-	0.29	1.63e-05	0.0155
cellular protein metabolic process (GO:0044267)	1996	5	18.54	-	0.27	3.81e-05	0.0271
cellular component organization (GO:0016043)	1782	3	16.55	-	0.18	1.04e-05	0.0118
cellular component biogenesis (GO:0044085)	1458	2	13.54	-	0.15	5.2e-05	0.0329
cellular component organization or biogenesis (GO:0071840)	2352	3	21.85	-	0.14	1.21e-08	6.87e-05
gene expression (GO:0010467)	1759	1	16.34	-	0.06	1.33e-07	0.000377
macromolecule biosynthetic process (GO:0009059)	1216	0	11.3	-	< 0.01	5.1e-06	0.00968

### Sheet: HUF1 +He vs YPD
Analysis Type:	PANTHER Overrepresentation Test (Released 20220202)
Annotation Version and Release Date:	GO Ontology database DOI: 10.5281/zenodo.6399963 Released 2022-03-22
Analyzed List:	WT Hemin vs YPD dn 2X.txt (Candida albicans)
Reference List:	Detected genes.txt (Candida albicans)
Test Type:	FISHER
Correction:	FDR
GO biological process complete	Detected genes.txt - REFLIST (5921)	WT Hemin vs YPD dn 2X.txt (78)	WT Hemin vs YPD dn 2X.txt (expected)	WT Hemin vs YPD dn 2X.txt (over/under)	WT Hemin vs YPD dn 2X.txt (fold Enrichment)	WT Hemin vs YPD dn 2X.txt (raw P-value)	WT Hemin vs YPD dn 2X.txt (FDR)
ribosomal large subunit export from nucleus (GO:0000055)	55	8	0.72	+	11.04	1.23e-06	0.000185
ribosomal large subunit assembly (GO:0000027)	103	13	1.36	+	9.58	2.06e-09	4.88e-07
ribosomal subunit export from nucleus (GO:0000054)	73	9	0.96	+	9.36	9.05e-07	0.000152
ribosome localization (GO:0033750)	73	9	0.96	+	9.36	9.05e-07	0.000147
ribosome assembly (GO:0042255)	132	15	1.74	+	8.63	3.91e-10	9.69e-08
protein-containing complex localization (GO:0031503)	95	9	1.25	+	7.19	6.74e-06	0.000893
ribonucleoprotein complex subunit organization (GO:0071826)	214	17	2.82	+	6.03	3.87e-09	8.82e-07
non-membrane-bounded organelle assembly (GO:0140694)	191	15	2.52	+	5.96	4.23e-08	7.77e-06
ribonucleoprotein complex assembly (GO:0022618)	209	16	2.75	+	5.81	1.96e-08	3.98e-06
endonucleolytic cleavage in ITS1 to separate SSU-rRNA from 5.8S rRNA and LSU-rRNA from tricistronic rRNA transcript (SSU-rRNA, 5.8S rRNA, LSU-rRNA) (GO:0000447)	100	7	1.32	+	5.31	0.00044	0.0404
rRNA 5'-end processing (GO:0000967)	415	29	5.47	+	5.3	4.72e-14	2.44e-11
ncRNA 5'-end processing (GO:0034471)	416	29	5.48	+	5.29	5e-14	2.38e-11
RNA 5'-end processing (GO:0000966)	417	29	5.49	+	5.28	5.31e-14	2.33e-11
organelle assembly (GO:0070925)	221	15	2.91	+	5.15	2.56e-07	4.43e-05
endonucleolytic cleavage to generate mature 5'-end of SSU-rRNA from (SSU-rRNA, 5.8S rRNA, LSU-rRNA) (GO:0000472)	413	28	5.44	+	5.15	3.08e-13	9.75e-11
establishment of organelle localization (GO:0051656)	137	9	1.8	+	4.99	0.000102	0.0106
endonucleolytic cleavage of tricistronic rRNA transcript (SSU-rRNA, 5.8S rRNA, LSU-rRNA) (GO:0000479)	467	30	6.15	+	4.88	1.21e-13	4.94e-11
endonucleolytic cleavage involved in rRNA processing (GO:0000478)	467	30	6.15	+	4.88	1.21e-13	4.61e-11
RNA phosphodiester bond hydrolysis, endonucleolytic (GO:0090502)	471	30	6.2	+	4.84	1.5e-13	5.36e-11
cleavage involved in rRNA processing (GO:0000469)	482	30	6.35	+	4.72	2.68e-13	8.99e-11
maturation of SSU-rRNA from tricistronic rRNA transcript (SSU-rRNA, 5.8S rRNA, LSU-rRNA) (GO:0000462)	612	38	8.06	+	4.71	3.06e-17	5.81e-14
maturation of SSU-rRNA (GO:0030490)	620	38	8.17	+	4.65	4.66e-17	6.63e-14
RNA phosphodiester bond hydrolysis (GO:0090501)	497	30	6.55	+	4.58	5.76e-13	1.73e-10
ribosomal small subunit biogenesis (GO:0042274)	635	38	8.37	+	4.54	1.01e-16	1.15e-13
nucleic acid phosphodiester bond hydrolysis (GO:0090305)	516	30	6.8	+	4.41	1.46e-12	4.17e-10
nuclear export (GO:0051168)	156	9	2.06	+	4.38	0.000259	0.0246
ribosome biogenesis (GO:0042254)	889	46	11.71	+	3.93	1.4e-18	7.98e-15
rRNA processing (GO:0006364)	805	41	10.6	+	3.87	7.37e-16	6e-13
rRNA metabolic process (GO:0016072)	832	42	10.96	+	3.83	3.4e-16	3.23e-13
ribonucleoprotein complex biogenesis (GO:0022613)	923	46	12.16	+	3.78	6.11e-18	1.74e-14
ncRNA processing (GO:0034470)	865	42	11.4	+	3.69	1.33e-15	9.51e-13
ncRNA metabolic process (GO:0034660)	938	43	12.36	+	3.48	3.63e-15	2.3e-12
RNA processing (GO:0006396)	939	42	12.37	+	3.4	2.32e-14	1.32e-11
ribosomal large subunit biogenesis (GO:0042273)	548	24	7.22	+	3.32	1.12e-07	1.99e-05
endonucleolytic cleavage in 5'-ETS of tricistronic rRNA transcript (SSU-rRNA, 5.8S rRNA, LSU-rRNA) (GO:0000480)	386	15	5.08	+	2.95	0.000162	0.0162
RNA metabolic process (GO:0016070)	1263	43	16.64	+	2.58	1.04e-10	2.7e-08
cellular component biogenesis (GO:0044085)	1458	47	19.21	+	2.45	3.73e-11	1.01e-08
nucleic acid metabolic process (GO:0090304)	1524	44	20.08	+	2.19	1.32e-08	2.78e-06
nucleobase-containing compound metabolic process (GO:0006139)	1692	47	22.29	+	2.11	8.51e-09	1.86e-06
cellular aromatic compound metabolic process (GO:0006725)	1766	47	23.26	+	2.02	3.55e-08	6.96e-06
heterocycle metabolic process (GO:0046483)	1770	47	23.32	+	2.02	3.77e-08	7.17e-06
gene expression (GO:0010467)	1759	44	23.17	+	1.9	1.25e-06	0.000183
organic cyclic compound metabolic process (GO:1901360)	1939	47	25.54	+	1.84	1.19e-06	0.000183
cellular nitrogen compound metabolic process (GO:0034641)	2221	49	29.26	+	1.67	9.09e-06	0.00118
cellular component organization or biogenesis (GO:0071840)	2352	49	30.98	+	1.58	5.82e-05	0.0065
cellular macromolecule metabolic process (GO:0044260)	2319	14	30.55	-	0.46	9.01e-05	0.0095
organonitrogen compound metabolic process (GO:1901564)	2472	12	32.56	-	0.37	1.15e-06	0.000181
cellular protein metabolic process (GO:0044267)	1996	9	26.29	-	0.34	1.56e-05	0.00197
cellular catabolic process (GO:0044248)	1648	7	21.71	-	0.32	6.3e-05	0.0069
protein metabolic process (GO:0019538)	2121	9	27.94	-	0.32	2.05e-06	0.000292
catabolic process (GO:0009056)	1701	7	22.41	-	0.31	3.82e-05	0.00463
cellular protein localization (GO:0034613)	822	1	10.83	-	0.09	0.000198	0.0191
cellular macromolecule localization (GO:0070727)	833	1	10.97	-	0.09	0.000197	0.0194
protein localization (GO:0008104)	860	1	11.33	-	0.09	0.000125	0.0127
proteolysis (GO:0006508)	893	1	11.76	-	0.09	7.94e-05	0.00853
macromolecule localization (GO:0033036)	986	1	12.99	-	0.08	1.96e-05	0.00242
process utilizing autophagic mechanism (GO:0061919)	928	0	12.22	-	< 0.01	3.91e-06	0.000543
autophagy of nucleus (GO:0044804)	766	0	10.09	-	< 0.01	4.37e-05	0.00508
lysosomal microautophagy (GO:0016237)	768	0	10.12	-	< 0.01	4.41e-05	0.00502
vesicle-mediated transport (GO:0016192)	600	0	7.9	-	< 0.01	0.000431	0.0402
piecemeal microautophagy of the nucleus (GO:0034727)	762	0	10.04	-	< 0.01	4.32e-05	0.00513
autophagy (GO:0006914)	890	0	11.72	-	< 0.01	6.28e-06	0.000852

### Sheet: huf1- +He vs YPD
Analysis Type:	PANTHER Overrepresentation Test (Released 20220202)
Annotation Version and Release Date:	GO Ontology database DOI: 10.5281/zenodo.6399963 Released 2022-03-22
Analyzed List:	mut Hemin vs YPD dn 2X.txt (Candida albicans)
Reference List:	Detected genes.txt (Candida albicans)
Test Type:	FISHER
Correction:	FDR
GO biological process complete	Detected genes.txt - REFLIST (5921)	mut Hemin vs YPD dn 2X.txt (77)	mut Hemin vs YPD dn 2X.txt (expected)	mut Hemin vs YPD dn 2X.txt (over/under)	mut Hemin vs YPD dn 2X.txt (fold Enrichment)	mut Hemin vs YPD dn 2X.txt (raw P-value)	mut Hemin vs YPD dn 2X.txt (FDR)
nucleobase catabolic process (GO:0046113)	7	3	0.09	+	32.96	0.000229	0.0303
assembly of large subunit precursor of preribosome (GO:1902626)	8	3	0.1	+	28.84	0.000312	0.0395
ribosomal large subunit assembly (GO:0000027)	103	13	1.34	+	9.71	1.75e-09	2.49e-06
ribosome assembly (GO:0042255)	132	14	1.72	+	8.16	3.09e-09	2.93e-06
ribonucleoprotein complex subunit organization (GO:0071826)	214	18	2.78	+	6.47	4.17e-10	7.92e-07
ribonucleoprotein complex assembly (GO:0022618)	209	17	2.72	+	6.25	2.24e-09	2.55e-06
non-membrane-bounded organelle assembly (GO:0140694)	191	14	2.48	+	5.64	2.39e-07	0.000113
maturation of 5.8S rRNA from tricistronic rRNA transcript (SSU-rRNA, 5.8S rRNA, LSU-rRNA) (GO:0000466)	142	10	1.85	+	5.42	2.08e-05	0.0037
maturation of 5.8S rRNA (GO:0000460)	142	10	1.85	+	5.42	2.08e-05	0.00358
organelle assembly (GO:0070925)	221	14	2.87	+	4.87	1.27e-06	0.000289
rRNA 5'-end processing (GO:0000967)	415	20	5.4	+	3.71	3.21e-07	0.000122
ncRNA 5'-end processing (GO:0034471)	416	20	5.41	+	3.7	3.33e-07	0.000119
RNA 5'-end processing (GO:0000966)	417	20	5.42	+	3.69	3.46e-07	0.000116
endonucleolytic cleavage to generate mature 5'-end of SSU-rRNA from (SSU-rRNA, 5.8S rRNA, LSU-rRNA) (GO:0000472)	413	19	5.37	+	3.54	1.34e-06	0.000294
endonucleolytic cleavage of tricistronic rRNA transcript (SSU-rRNA, 5.8S rRNA, LSU-rRNA) (GO:0000479)	467	21	6.07	+	3.46	4.6e-07	0.000138
endonucleolytic cleavage involved in rRNA processing (GO:0000478)	467	21	6.07	+	3.46	4.6e-07	0.000131
RNA phosphodiester bond hydrolysis, endonucleolytic (GO:0090502)	471	21	6.13	+	3.43	5.27e-07	0.000143
cleavage involved in rRNA processing (GO:0000469)	482	21	6.27	+	3.35	7.62e-07	0.000197
RNA phosphodiester bond hydrolysis (GO:0090501)	497	21	6.46	+	3.25	1.24e-06	0.000294
ribosomal large subunit biogenesis (GO:0042273)	548	23	7.13	+	3.23	3.65e-07	0.000116
maturation of SSU-rRNA from tricistronic rRNA transcript (SSU-rRNA, 5.8S rRNA, LSU-rRNA) (GO:0000462)	612	25	7.96	+	3.14	1.56e-07	9.85e-05
nucleic acid phosphodiester bond hydrolysis (GO:0090305)	516	21	6.71	+	3.13	2.23e-06	0.00047
ribosome biogenesis (GO:0042254)	889	36	11.56	+	3.11	6.22e-11	3.54e-07
maturation of SSU-rRNA (GO:0030490)	620	25	8.06	+	3.1	1.99e-07	0.000103
ribosomal small subunit biogenesis (GO:0042274)	635	25	8.26	+	3.03	3.1e-07	0.000126
ribonucleoprotein complex biogenesis (GO:0022613)	923	36	12	+	3	1.79e-10	5.1e-07
rRNA processing (GO:0006364)	805	30	10.47	+	2.87	3.84e-08	2.74e-05
rRNA metabolic process (GO:0016072)	832	31	10.82	+	2.87	2.01e-08	1.64e-05
protein-containing complex assembly (GO:0065003)	490	18	6.37	+	2.82	5.38e-05	0.00901
ncRNA processing (GO:0034470)	865	30	11.25	+	2.67	1.89e-07	0.000108
protein-containing complex organization (GO:0043933)	564	19	7.33	+	2.59	9.99e-05	0.0154
ncRNA metabolic process (GO:0034660)	938	31	12.2	+	2.54	3.09e-07	0.000136
RNA processing (GO:0006396)	939	30	12.21	+	2.46	1.1e-06	0.000274
cellular component biogenesis (GO:0044085)	1458	37	18.96	+	1.95	1.3e-05	0.00255
RNA metabolic process (GO:0016070)	1263	31	16.42	+	1.89	0.000213	0.0296
cellular macromolecule metabolic process (GO:0044260)	2319	14	30.16	-	0.46	0.000132	0.0198
cellular protein metabolic process (GO:0044267)	1996	11	25.96	-	0.42	0.000214	0.029
macromolecule localization (GO:0033036)	986	2	12.82	-	0.16	0.000262	0.0339
intracellular protein transport (GO:0006886)	680	0	8.84	-	< 0.01	0.000174	0.0255
protein localization to organelle (GO:0033365)	690	0	8.97	-	< 0.01	0.000183	0.026
establishment of protein localization (GO:0045184)	738	0	9.6	-	< 0.01	6.8e-05	0.0111
cellular macromolecule localization (GO:0070727)	833	0	10.83	-	< 0.01	1.63e-05	0.00309
cellular protein localization (GO:0034613)	822	0	10.69	-	< 0.01	1.64e-05	0.00301
protein localization (GO:0008104)	860	0	11.18	-	< 0.01	9.98e-06	0.00203
protein transport (GO:0015031)	724	0	9.42	-	< 0.01	6.86e-05	0.0109
