## Supplemental Table 6 for "Regulation of heme utilization and homeostasis in *Candida albicans*"

### Sheet: patmatch.27437
Sequence Name	NumHits	MatchPattern	MatchStartCoord	MatchStopCoord	Strand	IntergenicStart	IntergenicEnd	UpstreamFeature	DownstreamFeature	DistToUpstream	DistToDownstream	CGGNNNTANCGG
Ca22chr1A C albicans SC5314:3165046-3165463 between C1 14370W A and C1 14380C A	1	CCGCTATGCCCG	3165115	3165126	C	3165046	3165463	C1_14370W_A	C1_14380C_A	70	338
Ca22chr1B C albicans SC5314:3165099-3165516 between C1 14370W B and C1 14380C B	1	CCGCTATGCCCG	3165168	3165179	C	3165099	3165516	C1_14370W_B	C1_14380C_B	70	338
Ca22chr2A C albicans SC5314:1833756-1839534 between C2 08990C A and C2 09000C A	1	CGGAGATATCGG	1838838	1838849	W	1833756	1839534	C2_08990C_A	C2_09000C_A	5083	686
Ca22chr2B C albicans SC5314:1833669-1839450 between C2 08990C B and C2 09000C B	1	CGGAGATATCGG	1838754	1838765	W	1833669	1839450	C2_08990C_B	C2_09000C_B	5086	686
Ca22chr3A C albicans SC5314:1156209-1157877 between C3 05250C A and C3 05260W A	1	CCGATACCACCG	1157583	1157594	C	1156209	1157877	C3_05250C_A	C3_05260W_A	1375	284
Ca22chr3A C albicans SC5314:1270520-1272916 between C3 05680W A and C3 05690C A	1	CCGATAATCCCG	1272190	1272201	C	1270520	1272916	C3_05680W_A	C3_05690C_A	1671	716
Ca22chr3B C albicans SC5314:1156187-1157855 between C3 05250C B and C3 05260W B	1	CCGATACCACCG	1157561	1157572	C	1156187	1157855	C3_05250C_B	C3_05260W_B	1375	284
Ca22chr3B C albicans SC5314:1270498-1272894 between C3 05680W B and C3 05690C B	1	CCGATAATCCCG	1272168	1272179	C	1270498	1272894	C3_05680W_B	C3_05690C_B	1671	716
Ca22chr4A C albicans SC5314:1174447-1174821 between C4 05380C A and C4 05390W A	1	CGGCAATAACGG	1174655	1174666	W	1174447	1174821	C4_05380C_A	C4_05390W_A	209	156
Ca22chr4B C albicans SC5314:1174479-1174853 between C4 05380C B and C4 05390W B	1	CGGCAATAACGG	1174687	1174698	W	1174479	1174853	C4_05380C_B	C4_05390W_B	209	156
Ca22chr5A C albicans SC5314:20094-21296 between C5 00170W A and C5 00180W A	1	CGGGACTATCGG	20627	20638	W	20094	21296	C5_00170W_A	C5_00180W_A	534	659
Ca22chr5A C albicans SC5314:336386-338273 between C5 01500C A and C5 01510W A	1	CCGATATTTCCG	337259	337270	C	336386	338273	C5_01500C_A	C5_01510W_A	874	1004	HUF1
Ca22chr5B C albicans SC5314:20094-21296 between C5 00170W B and C5 00180W B	1	CGGGACTATCGG	20627	20638	W	20094	21296	C5_00170W_B	C5_00180W_B	534	659
Ca22chr5B C albicans SC5314:336374-338260 between C5 01500C B and C5 01510W B	1	CCGATATTTCCG	337246	337257	C	336374	338260	C5_01500C_B	C5_01510W_B	873	1004	HUF1
Ca22chr6A C albicans SC5314:764769-767668 between C6 03600C A and C6 03610W A	1	CCGGTATCTCCG	767071	767082	C	764769	767668	C6_03600C_A	C6_03610W_A	2303	587
Ca22chr6B C albicans SC5314:764718-767623 between C6 03600C B and C6 03610W B	1	CCGGTATCTCCG	767026	767037	C	764718	767623	C6_03600C_B	C6_03610W_B	2309	587
Ca22chr7A C albicans SC5314:13081-14046 between C7 00090C A and C7 00100W A	1	CGGCGATATCGG	13726	13737	W	13081	14046	C7_00090C_A	C7_00100W_A	646	310	CSA1, FRP2
Ca22chr7A C albicans SC5314:798658-800394 between C7 03590C A and C7 03600W A	1	CCGTTATATCCG	799531	799542	C	798658	800394	C7_03590C_A	C7_03600W_A	874	853
Ca22chr7A C albicans SC5314:926378-928796 between C7 04240C A and C7 04250W A	1	CGGGGCTATCGG	927480	927491	W	926378	928796	C7_04240C_A	C7_04250W_A	1103	1306	TPO2
Ca22chr7B C albicans SC5314:13081-14046 between C7 00090C B and C7 00100W B	1	CGGCGATATCGG	13726	13737	W	13081	14046	C7_00090C_B	C7_00100W_B	646	310	CSA1, FRP2
Ca22chr7B C albicans SC5314:798689-800425 between C7 03590C B and C7 03600W B	1	CCGTTATATCCG	799562	799573	C	798689	800425	C7_03590C_B	C7_03600W_B	874	853
Ca22chr7B C albicans SC5314:926409-928827 between C7 04240C B and C7 04250W B	1	CGGGGCTATCGG	927511	927522	W	926409	928827	C7_04240C_B	C7_04250W_B	1103	1306	TPO2
Ca22chrM C albicans SC5314:17626-21065 between CM 00230W and CM 00260W	1	CGGTAGTATCGG	19112	19123	W	17626	21065	CM_00230W	CM_00260W	1487	1943
Ca22chrRA C albicans SC5314:1344804-1346059 between CR 06340C A and CR 06350C A	1	CGGGGCTACCGG	1345083	1345094	W	1344804	1346059	CR_06340C_A	CR_06350C_A	280	966
Ca22chrRB C albicans SC5314:1344727-1345979 between CR 06340C B and CR 06350C B	1	CGGGGCTACCGG	1345003	1345014	W	1344727	1345979	CR_06340C_B	CR_06350C_B	277	966
